# Guidelines for accurate genotyping of SARS-CoV-2 using amplicon-based sequencing of clinical samples

**DOI:** 10.1101/2020.12.01.405738

**Authors:** Slawomir Kubik, Ana Claudia Marques, Xiaobin Xing, Janine Silvery, Claire Bertelli, Flavio De Maio, Spyros Pournaras, Tom Burr, Yannis Duffourd, Helena Siemens, Chakib Alloui, Lin Song, Yvan Wenger, Alexandra Saitta, Morgane Macheret, Ewan W. Smith, Philippe Menu, Marion Brayer, Lars M. Steinmetz, Ali Si-Mohammed, Josiane Chuisseu, Richard Stevens, Pantelis Constantoulakis, Michela Sali, Gilbert Greub, Carsten Tiemann, Vicent Pelechano, Adrian Willig, Zhenyu Xu

## Abstract

**Background:** SARS-CoV-2 genotyping has been instrumental to monitor virus evolution and transmission during the pandemic. The reliability of the information extracted from the genotyping efforts depends on a number of aspects, including the quality of the input material, applied technology and potential laboratory-specific biases. These variables must be monitored to ensure genotype reliability. The current lack of guidelines for SARS-CoV-2 genotyping leads to inclusion of error-containing genome sequences in studies of viral spread and evolution.

**Results:** We used clinical samples and synthetic viral genomes to evaluate the impact of experimental factors, including viral load and sequencing depth, on correct sequence determination using an amplicon-based approach. We found that at least 1000 viral genomes are necessary to confidently detect variants in the genome at frequencies of 10% or higher. The broad applicability of our recommendations was validated in >200 clinical samples from six independent laboratories. The genotypes of clinical isolates with viral load above the recommended threshold cluster by sampling location and period. Our analysis also supports the rise in frequency of 20A.EU1 and 20A.EU2, two recently reported European strains whose dissemination was favoured by travelling during the summer 2020.

**Conclusions:** We present much-needed recommendations for reliable determination of SARS-CoV-2 genome sequence and demonstrate their broad applicability in a large cohort of clinical samples.
