## Supplementary material for "Guidelines for accurate genotyping of SARS-CoV-2 using amplicon-based sequencing of clinical samples": Table S1

### Sheet: synthetic
sample_name	experiment_name	description	viral_genome_copies_per_reaction	expected_VAF	replicate
SG_Intrahost2_Par-0-1	SG_Intrahost2	negative control replicate 1	0	not applicable	replicate 1
SG_Intrahost2_Par-0-2	SG_Intrahost2	negative control replicate 2	0	not applicable	replicate 2
SG_Intrahost2_Par-0-3	SG_Intrahost2	negative control replicate 3	0	not applicable	replicate 3
SG_Intrahost2_Par-0-4	SG_Intrahost2	negative control replicate 4	0	not applicable	replicate 4
SG_Intrahost2_Par-10-1	SG_Intrahost2	strain mix 10% Control 1 in Control 2, 10 copies replicate 1	10	0.1	replicate 1
SG_Intrahost2_Par-10-2	SG_Intrahost2	strain mix 10% Control 1 in Control 2, 10 copies replicate 2	10	0.1	replicate 2
SG_Intrahost2_Par-10-4	SG_Intrahost2	strain mix 10% Control 1 in Control 2, 10 copies replicate 3	10	0.1	replicate 3
SG_Intrahost2_Par-100-1	SG_Intrahost2	strain mix 10% Control 1 in Control 2, 100 copies replicate 1	100	0.1	replicate 1
SG_Intrahost2_Par-100-2	SG_Intrahost2	strain mix 10% Control 1 in Control 2, 100 copies replicate 2	100	0.1	replicate 2
SG_Intrahost2_Par-100-3	SG_Intrahost2	strain mix 10% Control 1 in Control 2, 100 copies replicate 3	100	0.1	replicate 3
SG_Intrahost2_Par-100-4	SG_Intrahost2	strain mix 10% Control 1 in Control 2, 100 copies replicate 4	100	0.1	replicate 4
SG_Intrahost2_Par-1000-1	SG_Intrahost2	strain mix 10% Control 1 in Control 2, 1000 copies replicate 1	1000	0.1	replicate 1
SG_Intrahost2_Par-1000-2	SG_Intrahost2	strain mix 10% Control 1 in Control 2, 1000 copies replicate 2	1000	0.1	replicate 2
SG_Intrahost2_Par-1000-3	SG_Intrahost2	strain mix 10% Control 1 in Control 2, 1000 copies replicate 3	1000	0.1	replicate 3
SG_Intrahost2_Par-1000-4	SG_Intrahost2	strain mix 10% Control 1 in Control 2, 1000 copies replicate 4	1000	0.1	replicate 4
SG_Intrahost2_Par-10000-1	SG_Intrahost2	strain mix 10% Control 1 in Control 2, 10000 copies replicate 1	10000	0.1	replicate 1
SG_Intrahost2_Par-10000-2	SG_Intrahost2	strain mix 10% Control 1 in Control 2, 10000 copies replicate 2	10000	0.1	replicate 2
SG_Intrahost2_Par-10000-3	SG_Intrahost2	strain mix 10% Control 1 in Control 2, 10000 copies replicate 3	10000	0.1	replicate 3
SG_Intrahost2_Par-10000-4	SG_Intrahost2	strain mix 10% Control 1 in Control 2, 10000 copies replicate 4	10000	0.1	replicate 4
SG_Intrahost2_Par-100000-1	SG_Intrahost2	strain mix 10% Control 1 in Control 2, 100000 copies replicate 1	100000	0.1	replicate 1
SG_Intrahost2_Par-100000-2	SG_Intrahost2	strain mix 10% Control 1 in Control 2, 100000 copies replicate 2	100000	0.1	replicate 2
SG_Intrahost2_Par-100000-3	SG_Intrahost2	strain mix 10% Control 1 in Control 2, 100000 copies replicate 3	100000	0.1	replicate 3
SG_Intrahost2_Par-100000-4	SG_Intrahost2	strain mix 10% Control 1 in Control 2, 100000 copies replicate 4	100000	0.1	replicate 4
SG_Intrahost5_VF0-1	SG_Intrahost5	reference strain, 1000 copies replicate 1	1000	0	replicate 1
SG_Intrahost5_VF0-2	SG_Intrahost5	reference strain, 1000 copies replicate 2	1000	0	replicate 2
SG_Intrahost5_VF1-1	SG_Intrahost5	strain mix 1% Control 1 and Control 4 in Control 2, 1000 copies replicate 1	1000	0.01	replicate 1
SG_Intrahost5_VF1-2	SG_Intrahost5	strain mix 1% Control 1 and Control 4 in Control 2, 1000 copies replicate 2	1000	0.01	replicate 2
SG_Intrahost5_VF1-3	SG_Intrahost5	strain mix 1% Control 1 and Control 4 in Control 2, 1000 copies replicate 3	1000	0.01	replicate 3
SG_Intrahost5_VF1-4	SG_Intrahost5	strain mix 1% Control 1 and Control 4 in Control 2, 1000 copies replicate 4	1000	0.01	replicate 4
SG_Intrahost5_VF10-1	SG_Intrahost5	strain mix 10% Control 1 and Control 4 in Control 2, 1000 copies replicate 1	1000	0.1	replicate 1
SG_Intrahost5_VF10-2	SG_Intrahost5	strain mix 10% Control 1 and Control 4 in Control 2, 1000 copies replicate 2	1000	0.1	replicate 2
SG_Intrahost5_VF10-3	SG_Intrahost5	strain mix 10% Control 1 and Control 4 in Control 2, 1000 copies replicate 3	1000	0.1	replicate 3
SG_Intrahost5_VF10-4	SG_Intrahost5	strain mix 10% Control 1 and Control 4 in Control 2, 1000 copies replicate 4	1000	0.1	replicate 4
SG_Intrahost5_VF2-5-1	SG_Intrahost5	strain mix 2.5% Control 1 and Control 4 in Control 2, 1000 copies replicate 1	1000	0.025	replicate 1
SG_Intrahost5_VF2-5-2	SG_Intrahost5	strain mix 2.5% Control 1 and Control 4 in Control 2, 1000 copies replicate 2	1000	0.025	replicate 2
SG_Intrahost5_VF2-5-3	SG_Intrahost5	strain mix 2.5% Control 1 and Control 4 in Control 2, 1000 copies replicate 3	1000	0.025	replicate 3
SG_Intrahost5_VF2-5-4	SG_Intrahost5	strain mix 2.5% Control 1 and Control 4 in Control 2, 1000 copies replicate 4	1000	0.025	replicate 4
SG_Intrahost5_VF20-1	SG_Intrahost5	strain mix 20% Control 1 and Control 4 in Control 2, 1000 copies replicate 1	1000	0.2	replicate 1
SG_Intrahost5_VF20-2	SG_Intrahost5	strain mix 20% Control 1 and Control 4 in Control 2, 1000 copies replicate 2	1000	0.2	replicate 2
SG_Intrahost5_VF20-3	SG_Intrahost5	strain mix 20% Control 1 and Control 4 in Control 2, 1000 copies replicate 3	1000	0.2	replicate 3
SG_Intrahost5_VF20-4	SG_Intrahost5	strain mix 20% Control 1 and Control 4 in Control 2, 1000 copies replicate 4	1000	0.2	replicate 4
SG_Intrahost5_VF5-1	SG_Intrahost5	strain mix 5% Control 1 and Control 4 in Control 2, 1000 copies replicate 1	1000	0.05	replicate 1
SG_Intrahost5_VF5-2	SG_Intrahost5	strain mix 5% Control 1 and Control 4 in Control 2, 1000 copies replicate 2	1000	0.05	replicate 2
SG_Intrahost5_VF5-3	SG_Intrahost5	strain mix 5% Control 1 and Control 4 in Control 2, 1000 copies replicate 3	1000	0.05	replicate 3
SG_Intrahost5_VF5-4	SG_Intrahost5	strain mix 5% Control 1 and Control 4 in Control 2, 1000 copies replicate 4	1000	0.05	replicate 4
SG_Intrahost5_VFneg-1	SG_Intrahost5	negative control replicate 1	0	not applicable	replicate 1
SG_Intrahost5_VFneg-2	SG_Intrahost5	negative control replicate 2	0	not applicable	replicate 2
SG_LoD2_P-0	SG_LoD2	negative control replicate 3	0	not applicable	replicate 3
SG_LoD2_P-100-a	SG_LoD2	100 copies replicate 1	100	1	replicate 1
SG_LoD2_P-100-b	SG_LoD2	100 copies replicate 2	100	1	replicate 2
SG_LoD2_P-1000-a	SG_LoD2	1000 copies replicate 1	1000	1	replicate 1
SG_LoD2_P-1000-b	SG_LoD2	1000 copies replicate 2	1000	1	replicate 2
SG_LoD2_P-10000-a	SG_LoD2	10000 copies replicate 1	10000	1	replicate 1
SG_LoD2_P-10000-b	SG_LoD2	10000 copies replicate 2	10000	1	replicate 2
SG_LoD2_P-1000000	SG_LoD2	1000000 copies	1000000	1	0000 copies
SG_LoD3_Par-0-1	SG_LoD3	negative control replicate 1	0	not applicable	replicate 1
SG_LoD3_Par-0-2	SG_LoD3	negative control replicate 2	0	not applicable	replicate 2
SG_LoD3_Par-0-3	SG_LoD3	negative control replicate 3	0	not applicable	replicate 3
SG_LoD3_Par-10-1	SG_LoD3	10 copies replicate 1	10	1	replicate 1
SG_LoD3_Par-10-2	SG_LoD3	10 copies replicate 2	10	1	replicate 2
SG_LoD3_Par-10-3	SG_LoD3	10 copies replicate 3	10	1	replicate 3
SG_LoD3_Par-100-1	SG_LoD3	100 copies replicate 1	100	1	replicate 1
SG_LoD3_Par-100-2	SG_LoD3	100 copies replicate 2	100	1	replicate 2
SG_LoD3_Par-1000-1	SG_LoD3	1000 copies replicate 1	1000	1	replicate 1
SG_LoD3_Par-1000-2	SG_LoD3	1000 copies replicate 2	1000	1	replicate 2
SG_LoD3_Par-10000	SG_LoD3	10000 copies	10000	1	000 copies
SG_LoD3_Par-2-1	SG_LoD3	2 copies replicate 1	2	1	replicate 1
SG_LoD3_Par-2-2	SG_LoD3	2 copies replicate 2	2	1	replicate 2
SG_LoD3_Par-2-3	SG_LoD3	2 copies replicate 3	2	1	replicate 3
SG_LoD3_Par-2-4	SG_LoD3	2 copies replicate 4	2	1	replicate 4
SG_LoD3_Par-20-1	SG_LoD3	20 copies replicate 1	20	1	replicate 1
SG_LoD3_Par-20-2	SG_LoD3	20 copies replicate 2	20	1	replicate 2
SG_LoD3_Par-20-3	SG_LoD3	20 copies replicate 3	20	1	replicate 3
SG_LoD3_Par-5-1	SG_LoD3	5 copies replicate 1	5	1	replicate 1
SG_LoD3_Par-5-2	SG_LoD3	5 copies replicate 2	5	1	replicate 2
SG_LoD3_Par-5-3	SG_LoD3	5 copies replicate 3	5	1	replicate 3
SG_LoD3_Par-50-1	SG_LoD3	50 copies replicate 1	50	1	replicate 1
SG_LoD3_Par-50-2	SG_LoD3	50 copies replicate 2	50	1	replicate 2
SG_LoD3_Par-50-3	SG_LoD3	50 copies replicate 3	50	1	replicate 3
SG_LoD4_Par-0-1	SG_LoD4	negative control	0	not applicable	ive control
SG_LoD4_Par-10-1	SG_LoD4	strain mix 15% Control 1 in Control 2, 10 copies replicate 1	10	0.15	replicate 1
SG_LoD4_Par-10-2	SG_LoD4	strain mix 15% Control 1 in Control 2, 10 copies replicate 2	10	0.15	replicate 2
SG_LoD4_Par-10-3	SG_LoD4	strain mix 15% Control 1 in Control 2, 10 copies replicate 3	10	0.15	replicate 3
SG_LoD4_Par-100-1	SG_LoD4	strain mix 15% Control 1 in Control 2, 100 copies replicate 1	100	0.15	replicate 1
SG_LoD4_Par-100-2	SG_LoD4	strain mix 15% Control 1 in Control 2, 100 copies replicate 2	100	0.15	replicate 2
SG_LoD4_Par-100-3	SG_LoD4	strain mix 15% Control 1 in Control 2, 100 copies replicate 3	100	0.15	replicate 3
SG_LoD4_Par-1000-1	SG_LoD4	strain mix 15% Control 1 in Control 2, 1000 copies replicate 1	1000	0.15	replicate 1
SG_LoD4_Par-1000-2	SG_LoD4	strain mix 15% Control 1 in Control 2, 1000 copies replicate 2	1000	0.15	replicate 2
SG_LoD4_Par-1000-3	SG_LoD4	strain mix 15% Control 1 in Control 2, 1000 copies replicate 3	1000	0.15	replicate 3
SG_LoD4_Par-10000-1	SG_LoD4	strain mix 15% Control 1 in Control 2, 10000 copies replicate 1	10000	0.15	replicate 1
SG_LoD4_Par-10000-2	SG_LoD4	strain mix 15% Control 1 in Control 2, 10000 copies replicate 2	10000	0.15	replicate 2
SG_LoD4_Par-2-1	SG_LoD4	strain mix 15% Control 1 in Control 2, 2 copies replicate 1	2	0.15	replicate 1
SG_LoD4_Par-2-2	SG_LoD4	strain mix 15% Control 1 in Control 2, 2 copies replicate 2	2	0.15	replicate 2
SG_LoD4_Par-2-3	SG_LoD4	strain mix 15% Control 1 in Control 2, 2 copies replicate 3	2	0.15	replicate 3
SG_LoD4_Par-20-1	SG_LoD4	strain mix 15% Control 1 in Control 2, 20 copies replicate 1	20	0.15	replicate 1
SG_LoD4_Par-20-2	SG_LoD4	strain mix 15% Control 1 in Control 2, 20 copies replicate 2	20	0.15	replicate 2
SG_LoD4_Par-20-3	SG_LoD4	strain mix 15% Control 1 in Control 2, 20 copies replicate 3	20	0.15	replicate 3
SG_LoD4_Par-5-1	SG_LoD4	strain mix 15% Control 1 in Control 2, 5 copies replicate 1	5	0.15	replicate 1
SG_LoD4_Par-5-2	SG_LoD4	strain mix 15% Control 1 in Control 2, 5 copies replicate 2	5	0.15	replicate 2
SG_LoD4_Par-5-3	SG_LoD4	strain mix 15% Control 1 in Control 2, 5 copies replicate 3	5	0.15	replicate 3
SG_LoD4_Par-50-1	SG_LoD4	strain mix 15% Control 1 in Control 2, 50 copies replicate 1	50	0.15	replicate 1
SG_LoD4_Par-50-2	SG_LoD4	strain mix 15% Control 1 in Control 2, 50 copies replicate 2	50	0.15	replicate 2
SG_LoD4_Par-50-3	SG_LoD4	strain mix 15% Control 1 in Control 2, 50 copies replicate 3	50	0.15	replicate 3
SG_LoD5_Par-0-1	SG_LoD5	negative control	0	not applicable	ive control
SG_LoD5_Par-1-1	SG_LoD5	strain mix 10% (Control 1) and 30% (Control 4), 1 copy replicate 1	1	0.1;0.3	replicate 1
SG_LoD5_Par-1-2	SG_LoD5	strain mix 10% (Control 1) and 30% (Control 4), 1 copy replicate 2	1	0.1;0.3	replicate 2
SG_LoD5_Par-1-3	SG_LoD5	strain mix 10% (Control 1) and 30% (Control 4), 1 copy replicate 3	1	0.1;0.3	replicate 3
SG_LoD5_Par-10-1	SG_LoD5	strain mix 10% (Control 1) and 30% (Control 4), 10 copies replicate 1	10	0.1;0.3	replicate 1
SG_LoD5_Par-10-2	SG_LoD5	strain mix 10% (Control 1) and 30% (Control 4), 10 copies replicate 2	10	0.1;0.3	replicate 2
SG_LoD5_Par-10-3	SG_LoD5	strain mix 10% (Control 1) and 30% (Control 4), 10 copies replicate 3	10	0.1;0.3	replicate 3
SG_LoD5_Par-100-1	SG_LoD5	strain mix 10% (Control 1) and 30% (Control 4), 100 copies replicate 1	100	0.1;0.3	replicate 1
SG_LoD5_Par-100-2	SG_LoD5	strain mix 10% (Control 1) and 30% (Control 4), 100 copies replicate 2	100	0.1;0.3	replicate 2
SG_LoD5_Par-100-3	SG_LoD5	strain mix 10% (Control 1) and 30% (Control 4), 100 copies replicate 3	100	0.1;0.3	replicate 3
SG_LoD5_Par-1000-1	SG_LoD5	strain mix 10% (Control 1) and 30% (Control 4), 1000 copies replicate 1	1000	0.1;0.3	replicate 1
SG_LoD5_Par-1000-2	SG_LoD5	strain mix 10% (Control 1) and 30% (Control 4), 1000 copies replicate 2	1000	0.1;0.3	replicate 2
SG_LoD5_Par-1000-3	SG_LoD5	strain mix 10% (Control 1) and 30% (Control 4), 1000 copies replicate 3	1000	0.1;0.3	replicate 3
SG_LoD5_Par-10000-1	SG_LoD5	strain mix 10% (Control 1) and 30% (Control 4), 10000 copies replicate 1	10000	0.1;0.3	replicate 1
SG_LoD5_Par-10000-2	SG_LoD5	strain mix 10% (Control 1) and 30% (Control 4), 10000 copies replicate 2	10000	0.1;0.3	replicate 2
SG_LoD5_Par-2-1	SG_LoD5	strain mix 10% (Control 1) and 30% (Control 4), 2 copies replicate 1	2	0.1;0.3	replicate 1
SG_LoD5_Par-2-2	SG_LoD5	strain mix 10% (Control 1) and 30% (Control 4), 2 copies replicate 2	2	0.1;0.3	replicate 2
SG_LoD5_Par-2-3	SG_LoD5	strain mix 10% (Control 1) and 30% (Control 4), 2 copies replicate 3	2	0.1;0.3	replicate 3
SG_LoD5_Par-5-1	SG_LoD5	strain mix 10% (Control 1) and 30% (Control 4), 5 copies replicate 1	5	0.1;0.3	replicate 1
SG_LoD5_Par-5-2	SG_LoD5	strain mix 10% (Control 1) and 30% (Control 4), 5 copies replicate 2	5	0.1;0.3	replicate 2
SG_LoD5_Par-5-3	SG_LoD5	strain mix 10% (Control 1) and 30% (Control 4), 5 copies replicate 3	5	0.1;0.3	replicate 3
SG_LoD5_Par-50-1	SG_LoD5	strain mix 10% (Control 1) and 30% (Control 4), 50 copies replicate 1	50	0.1;0.3	replicate 1
SG_LoD5_Par-50-2	SG_LoD5	strain mix 10% (Control 1) and 30% (Control 4), 50 copies replicate 2	50	0.1;0.3	replicate 2
SG_LoD5_Par-50-3	SG_LoD5	strain mix 10% (Control 1) and 30% (Control 4), 50 copies replicate 3	50	0.1;0.3	replicate 3
SG_LoD6_Par-0-1	SG_LoD6	negative control replicate 1	0	not applicable	replicate 1
SG_LoD6_Par-0-2	SG_LoD6	negative control replicate 2	0	not applicable	replicate 2
SG_LoD6_Par-10-1	SG_LoD6	strain mix 12.5% (Control 1) and 18% (Control 4), 10 copies replicate 1	10	0.125;0.18	replicate 1
SG_LoD6_Par-10-2	SG_LoD6	strain mix 12.5% (Control 1) and 18% (Control 4), 10 copies replicate 2	10	0.125;0.18	replicate 2
SG_LoD6_Par-10-3	SG_LoD6	strain mix 12.5% (Control 1) and 18% (Control 4), 10 copies replicate 3	10	0.125;0.18	replicate 3
SG_LoD6_Par-10-4	SG_LoD6	strain mix 12.5% (Control 1) and 18% (Control 4), 10 copies replicate 4	10	0.125;0.18	replicate 4
SG_LoD6_Par-10-5	SG_LoD6	strain mix 12.5% (Control 1) and 18% (Control 4), 10 copies replicate 5	10	0.125;0.18	replicate 5
SG_LoD6_Par-100-1	SG_LoD6	strain mix 12.5% (Control 1) and 18% (Control 4), 100 copies replicate 1	100	0.125;0.18	replicate 1
SG_LoD6_Par-100-2	SG_LoD6	strain mix 12.5% (Control 1) and 18% (Control 4), 100 copies replicate 2	100	0.125;0.18	replicate 2
SG_LoD6_Par-100-3	SG_LoD6	strain mix 12.5% (Control 1) and 18% (Control 4), 100 copies replicate 3	100	0.125;0.18	replicate 3
SG_LoD6_Par-100-4	SG_LoD6	strain mix 12.5% (Control 1) and 18% (Control 4), 100 copies replicate 4	100	0.125;0.18	replicate 4
SG_LoD6_Par-100-5	SG_LoD6	strain mix 12.5% (Control 1) and 18% (Control 4), 100 copies replicate 5	100	0.125;0.18	replicate 5
SG_LoD6_Par-1000-1	SG_LoD6	strain mix 12.5% (Control 1) and 18% (Control 4), 1000 copies replicate 1	1000	0.125;0.18	replicate 1
SG_LoD6_Par-1000-2	SG_LoD6	strain mix 12.5% (Control 1) and 18% (Control 4), 1000 copies replicate 2	1000	0.125;0.18	replicate 2
SG_LoD6_Par-1000-3	SG_LoD6	strain mix 12.5% (Control 1) and 18% (Control 4), 1000 copies replicate 3	1000	0.125;0.18	replicate 3
SG_LoD6_Par-1000-4	SG_LoD6	strain mix 12.5% (Control 1) and 18% (Control 4), 1000 copies replicate 4	1000	0.125;0.18	replicate 4
SG_LoD6_Par-1000-5	SG_LoD6	strain mix 12.5% (Control 1) and 18% (Control 4), 1000 copies replicate 5	1000	0.125;0.18	replicate 5
SG_LoD6_Par-10000-1	SG_LoD6	strain mix 12.5% (Control 1) and 18% (Control 4), 10000 copies replicate 1	10000	0.125;0.18	replicate 1
SG_LoD6_Par-10000-2	SG_LoD6	strain mix 12.5% (Control 1) and 18% (Control 4), 10000 copies replicate 2	10000	0.125;0.18	replicate 2
SG_LoD6_Par-10000-3	SG_LoD6	strain mix 12.5% (Control 1) and 18% (Control 4), 10000 copies replicate 3	10000	0.125;0.18	replicate 3
SG_LoD6_Par-10000-4	SG_LoD6	strain mix 12.5% (Control 1) and 18% (Control 4), 10000 copies replicate 4	10000	0.125;0.18	replicate 4
SG_LoD6_Par-100000-1	SG_LoD6	strain mix 12.5% (Control 1) and 18% (Control 4), 100000 copies replicate 1	100000	0.125;0.18	replicate 1
SG_LoD6_Par-100000-2	SG_LoD6	strain mix 12.5% (Control 1) and 18% (Control 4), 100000 copies replicate 2	100000	0.125;0.18	replicate 2
SG_LoD6_Par-100000-3	SG_LoD6	strain mix 12.5% (Control 1) and 18% (Control 4), 100000 copies replicate 3	100000	0.125;0.18	replicate 3

### Sheet: clinical
Source	run	sample	Positive	Ct	ng_input
A	run1	COV-1	TRUE	18	25
A	run1	COV-10	TRUE	33	25
A	run1	COV-11	TRUE	31	25
A	run1	COV-12	TRUE	31	25
A	run1	COV-19	TRUE	18	50
A	run1	COV-2	TRUE	12	25
A	run1	COV-20	TRUE	12	50
A	run1	COV-21	TRUE	21	50
A	run1	COV-22	TRUE	28	50
A	run1	COV-23	FALSE_qPCR	NA	50
A	run1	COV-24	FALSE_qPCR	NA	50
A	run1	COV-25	TRUE	26	50
A	run1	COV-26	TRUE	24	50
A	run1	COV-27	TRUE	38	50
A	run1	COV-28	TRUE	33	50
A	run1	COV-29	TRUE	31	50
A	run1	COV-3	TRUE	21	25
A	run1	COV-30	TRUE	31	50
A	run1	COV-4	TRUE	28	25
A	run1	COV-5	FALSE_qPCR	NA	25
A	run1	COV-6	FALSE_qPCR	NA	25
A	run1	COV-7	TRUE	26	25
A	run1	COV-8	TRUE	24	25
A	run1	COV-9	TRUE	38	25
B	run1	1016184500	TRUE	21	50
B	run1	1016204819	TRUE	14	50
B	run1	1016205434	TRUE	36	50
B	run1	1016243054	TRUE	15	50
B	run1	1016243078	TRUE	14	50
B	run1	1016243085	TRUE	20	50
B	run1	1016243108	TRUE	23	50
B	run1	1016243306	TRUE	24	50
B	run1	1016243313	TRUE	19	50
B	run1	1016243573	TRUE	16	50
B	run1	1016351490	TRUE	33	50
B	run1	1016351506	TRUE	23	50
B	run1	1016351728	TRUE	29	50
B	run1	1016351872	TRUE	20	50
B	run1	1016351957	TRUE	17	50
B	run1	1016449098	TRUE	15	50
B	run1	1016459059	TRUE	20	50
B	run1	1016459097	TRUE	21	50
B	run1	1016459103	TRUE	19	50
B	run1	1016459110	TRUE	19	50
B	run1	1016459127	TRUE	15	50
B	run1	1016459134	TRUE	23	50
B	run1	1016459141	TRUE	22	50
B	run1	1016459158	TRUE	17	50
B	run1	1016459400	TRUE	24	50
B	run1	1016459493	TRUE	20	50
B	run1	1016459561	TRUE	21	50
B	run1	1016477749	TRUE	19	50
B	run1	1016477763	TRUE	22	50
B	run1	1016477954	TRUE	16	50
B	run1	1016520018	TRUE	36	50
B	run1	1016520162	TRUE	20	50
B	run1	1016520186	TRUE	15	50
B	run1	1016520209	TRUE	31	50
B	run1	1016520216	TRUE	15	50
B	run1	1016520223	TRUE	18	50
B	run1	1016520254	TRUE	26	50
B	run1	1016520261	TRUE	20	50
B	run1	1016520537	TRUE	20	50
B	run1	1016520544	TRUE	26	50
B	run1	1016520636	TRUE	19	50
B	run1	1016521404	TRUE	24	50
B	run1	1016521411	TRUE	15	50
B	run1	1016521428	TRUE	20	50
B	run1	1016538525	TRUE	21	50
B	run1	1016538556	TRUE	15	50
B	run1	1016743417	TRUE	15	50
B	run1	1016743431	TRUE	18	50
C	run1	1	TRUE	30	50
C	run1	2	TRUE	20	50
C	run1	3	TRUE	27	50
C	run1	4	TRUE	29	50
C	run1	5	TRUE	27	50
C	run1	6	TRUE	16	50
C	run1	7	TRUE	29	50
C	run1	8	TRUE	20	50
D	run2	FPG1-1	TRUE	24	50
D	run2	FPG13-1	TRUE	NA	50
D	run2	FPG14-1	TRUE	NA	50
D	run2	FPG15-1	TRUE	NA	50
D	run2	FPG16-1	TRUE	NA	50
D	run2	FPG17-1	TRUE	NA	50
D	run2	FPG2-1	TRUE	NA	50
D	run2	FPG20-1	TRUE	NA	50
D	run2	FPG25	TRUE	37	50
D	run2	FPG26	TRUE	NA	50
D	run2	FPG27	TRUE	NA	50
D	run2	FPG28	TRUE	NA	50
D	run2	FPG29	TRUE	NA	50
D	run2	FPG30	TRUE	NA	50
D	run2	FPG31	TRUE	NA	50
D	run2	FPG32	TRUE	24	50
D	run2	FPG33	TRUE	NA	50
D	run2	FPG34	TRUE	NA	50
D	run2	FPG35	TRUE	NA	50
D	run2	FPG36	FALSE_qPCR	NA	50
D	run2	FPG37	FALSE_qPCR	NA	50
D	run2	FPG4-1	TRUE	26	50
D	run2	FPG5-1	TRUE	NA	50
D	run2	FPG6-1	TRUE	27	50
D	run2	FPG9-1	TRUE	NA	50
E	run1	1	TRUE	17	50
E	run1	2	TRUE	18	50
E	run1	3	TRUE	20	50
E	run1	4	TRUE	28	50
E	run1	5	FALSE_qPCR	NA	50
E	run1	6	FALSE_qPCR	NA	50
E	run1	7	TRUE	24	50
E	run1	8	TRUE	31	50
E	run1	9	TRUE	33	50
E	run1	10	TRUE	34	50
E	run1	11	TRUE	36	50
E	run1	12	FALSE_H2O	NA	0
E	run1	13	TRUE	17	25
E	run1	14	TRUE	18	25
E	run1	15	TRUE	20	25
E	run1	16	TRUE	28	25
E	run1	17	FALSE_qPCR	NA	25
E	run1	18	FALSE_qPCR	NA	25
E	run1	19	TRUE	24	25
E	run1	20	TRUE	31	25
E	run1	21	TRUE	33	25
E	run1	22	TRUE	34	25
E	run1	23	TRUE	36	25
E	run1	24	FALSE_RNA	NA	25
E	run2	1	TRUE	14	25
E	run2	2	TRUE	15	25
E	run2	3	TRUE	16	25
E	run2	4	TRUE	17	25
E	run2	5	TRUE	19	25
E	run2	6	TRUE	27	25
E	run2	7	TRUE	27	25
E	run2	8	TRUE	28	25
E	run2	9	TRUE	28	25
E	run2	10	TRUE	29	25
E	run2	11	TRUE	29	25
E	run2	12	TRUE	30	25
E	run2	13	TRUE	30	25
E	run2	14	TRUE	31	25
E	run2	15	TRUE	31	25
E	run2	16	FALSE_qPCR	NA	NA
E	run2	17	FALSE_qPCR	NA	NA
E	run2	18	FALSE_qPCR	NA	NA
E	run2	19	TRUE	21	25
E	run2	20	TRUE	22	25
E	run2	21	TRUE	23	25
E	run2	22	TRUE	24	25
E	run2	23	TRUE	25	25
E	run2	24	FALSE_H2O	NA	NA
E	run3	1	TRUE	12	25
E	run3	2	TRUE	13	25
E	run3	3	TRUE	13	25
E	run3	4	TRUE	14	25
E	run3	5	TRUE	15	25
E	run3	6	TRUE	15	25
E	run3	7	TRUE	15	25
E	run3	8	TRUE	15	25
E	run3	9	TRUE	16	25
E	run3	10	TRUE	16	25
E	run3	11	TRUE	16	25
E	run3	12	TRUE	17	25
E	run3	13	TRUE	17	25
E	run3	14	TRUE	17	25
E	run3	15	TRUE	18	25
E	run3	16	TRUE	18	25
E	run3	17	TRUE	19	25
E	run3	18	TRUE	19	25
E	run3	19	TRUE	19	25
E	run3	20	TRUE	20	25
E	run3	21	TRUE	20	25
E	run3	22	TRUE	20	25
E	run3	23	TRUE	21	25
E	run3	24	TRUE	21	25
E	run3	25	TRUE	22	25
E	run3	26	TRUE	23	25
E	run3	27	TRUE	23	25
E	run3	28	TRUE	24	25
E	run3	29	TRUE	24	25
E	run3	30	TRUE	24	25
E	run3	31	TRUE	25	25
E	run3	32	TRUE	26	25
E	run3	33	TRUE	26	25
E	run3	34	TRUE	26	25
E	run3	35	TRUE	27	25
E	run3	36	TRUE	27	25
E	run3	37	TRUE	27	25
E	run3	38	TRUE	28	25
E	run3	39	TRUE	28	25
E	run3	40	TRUE	29	25
E	run3	41	TRUE	29	25
E	run3	42	TRUE	30	25
E	run3	43	TRUE	30	25
E	run3	44	FALSE_qPCR	NA	25
E	run3	45	FALSE_qPCR	NA	25
E	run3	46	FALSE_qPCR	NA	25
E	run3	47	FALSE_qPCR	NA	25
E	run3	48	FALSE_H2O	NA	25
F	run1	A_S1	TRUE	18	25
F	run1	A_S14	TRUE	18	50
F	run1	B_S15	TRUE	17	50
F	run1	B_S2	TRUE	17	25
F	run1	C_S16	TRUE	23	50
F	run1	C_S3	TRUE	23	25
F	run1	D_S17	TRUE	28	50
F	run1	D_S4	TRUE	28	25
F	run1	E_S12	FALSE_RNA	NA	NA
F	run1	E_S25	FALSE_RNA	NA	NA
F	run1	F_S13	FALSE_RNA	NA	NA
F	run1	F_S26	FALSE_RNA	NA	NA
F	run1	G_S18	TRUE	24	50
F	run1	G_S5	TRUE	24	25
F	run1	H_S19	TRUE	22	50
F	run1	H_S6	TRUE	22	25
F	run1	I_S20	TRUE	33	50
F	run1	I_S7	TRUE	33	25
F	run1	J_S21	TRUE	36	50
F	run1	J_S8	TRUE	36	25
F	run1	K_S22	TRUE	33	50
F	run1	K_S9	TRUE	33	25
F	run1	L_S10	TRUE	37	25
F	run1	L_S23	TRUE	37	60
F	run1	M_S11	TRUE	34	25
F	run1	M_S24	TRUE	34	50

### Sheet: synthetic_figures
experiment	data_in_Figures
SG_LoD2	1B, 1C, 1D, S1B, S1D, 2B, 2C, 2D, 2E, S2A, S2B, S2D
SG_LoD3	1B, 1C, 1D, S1B, S1D, 2A, 2B, 2C, 2D, 2E, S2A, S2B, S2D
SG_LoD4	1B, 1C, S1B, 2B, 2C, 2E, S2A, S2B, S2D
SG_LoD5	1B, 1C, S1B, 2B, 2C, 2E, S2A, S2B, S2D
SG_LoD6	1B, 1C, S1B, 2B, 2C, 2E, S2A, S2B, S2D, S3B, S3C, S3D
SG_Intrahost2	2E, 2B, 2C, 2E, S2A, S2B, S2D, S3B, S3C, S3D
SG_Intrahost5	2E, S2A, S2D, 3B, 3C, 3D, 3E, 3F
